# Nuclear RNA cap-chaperones eIF4E and NCBP2 influence distinct mRNA fates

**DOI:** 10.1101/2025.07.25.666897

**Authors:** Jean-Clement Mars, Caleb M. Embree, Biljana-Culjkovic-Kraljacic, Gokul Varma, Naiyu Shi, Aidan W.B. Carlile, Patrick Gendron, Katherine L.B. Borden

## Abstract

Gene expression is considered to converge on a single nuclear checkpoint: NCBP2 which binds the methyl-7-guanosine (m^7^G) cap on the 5’ end of mRNAs and chaperones these transcripts through all downstream processing steps as a constitutive, housekeeping activity. We show instead that a second cap-binding protein, the translation initiation factor eIF4E, also acts in the nucleus, where it and NCBP2 influence largely separate mRNA populations toward divergent outcomes rather than performing redundant, interchangeable roles. Supporting this, eIF4E and NCBP2 overexpression or genetic reduction produced distinct transcriptomic and splicing signatures affecting thousands of transcripts but only a few shared splicing events. We propose a model, mRNA Specification by Cap Chaperones (SOCCs), in which selective association of transcripts with specific cap-chaperones influences their processing. We show that altering cap-chaperone levels changes the association of specific transcripts in the nucleus with eIF4E or NCBP2 and is accompanied by altered processing outcomes that can affect the structure and function of the resulting mRNAs. Multiple properties underpin SOCCs, including spatial segregation of eIF4E and NCBP2 within the nucleus and non-overlapping cap-chaperone protein-partner networks as well as differential influence of eIF4E and NCBP2 on production of the processing machinery itself. Together, these findings suggest cap-chaperone selection as a previously unrecognized regulatory layer in gene expression, positioned to influence all nuclear mRNA processing steps as well as nuclear mRNA export.
