## Supplemental Table 1 for "Nuclear RNA cap-chaperones eIF4E and NCBP2 influence distinct mRNA fates"

Network	Annotation
Gene_name	WP5345|1p36 copy number variation syndrome|-17.9;R-HSA-1474244|Extracellular matrix organization|-9.9;WP5434|Cancer pathways|-9.4
Gene_name_MCODE_ALL	R-HSA-4420332|Defective B3GALT6 causes EDSP2 and SEMDJL1|-12.2;R-HSA-1971475|Glycosaminoglycan-protein linkage region biosynthesis|-11.3;R-HSA-3560782|Diseases associated with glycosaminoglycan metabolism|-10.5
Gene_name_SUB1_MCODE_1	R-HSA-5668541|TNFR2 non-canonical NF-kB pathway|-6.1;hsa04064|NF-kappa B signaling pathway|-5.9;hsa05203|Viral carcinogenesis|-5.0
Gene_name_SUB1_MCODE_2	R-HSA-4420332|Defective B3GALT6 causes EDSP2 and SEMDJL1|-15.4;R-HSA-1971475|Glycosaminoglycan-protein linkage region biosynthesis|-14.5;R-HSA-3560782|Diseases associated with glycosaminoglycan metabolism|-13.7
Gene_name_SUB1_MCODE_3	GO:0051054|positive regulation of DNA metabolic process|-5.1;GO:0048568|embryonic organ development|-4.4;GO:0051052|regulation of DNA metabolic process|-4.4
