## Supplemental Table 2 for "Nuclear RNA cap-chaperones eIF4E and NCBP2 influence distinct mRNA fates"

GeneID	baseMean	log2FoldChange	lfcSE	stat	pvalue	padj	CBC mean (log2)	ko.sd	Vector mean (log2)	wt.sd	EnsemblID	Gene	Category	Location	CbcA1B	CbcA1C	CbcA4A	CbcA4B	CbcA4C	Vector1C	Vector3B	Vector_2A	Sig
ENSG00000265843	1519.019285	-2.755923735	0.249432129	-11.04879208	2.2218421589045497e-28	5.19822191497309e-24	8.893787754	0.259391423	11.60379174	0.537974879	ENSG00000265843.3	LINC01029	lncRNA	chr18:77970637-77993731:-	502.2478604	624.1579897	465.6105151	421.991696	391.1266493	3540.144152	2043.384749	4163.490671	Vector
ENSG00000108924	138.294217	3.706318494	0.439578683	8.43152464	3.41190433617475e-17	3.99124569245723e-13	7.637826518	0.56192585	3.925490521	0.913059634	ENSG00000108924.14	HLF	protein_coding,nonsense_mediated_decay,lncRNA	chr17:55264960-55325187:+	166.2452125	129.1010826	207.5502493	370.3597708	184.9662972	6.332994905	21.98096957	19.81715868	NCBP2
ENSG00000114503	17559.44467	2.623253572	0.33376046	7.85968946	3.85086955243782e-15	3.00316480162784e-11	14.47752898	0.769336919	12.01995355	0.070122621	ENSG00000114503.11	NCBP2	protein_coding,retained_intron,nonsense_mediated_decay,lncRNA	chr3:196935402-196942594:-	15168.11953	13172.3766	34853.74807	45186.8708	19628.58492	4252.606079	3926.139335	4287.111994	NCBP2
ENSG00000115380	3848.826268	-1.357499924	0.175999926	-7.713070998	1.2282571326171e-14	7.1840759686774e-11	11.24454646	0.057823034	12.58252694	0.291249941	ENSG00000115380.20	EFEMP1	lncRNA,protein_coding,nonsense_mediated_decay,retained_intron	chr2:55865967-55924139:-	2409.384841	2399.043739	2331.726031	2595.497161	2398.781667	5737.693384	5224.707383	7693.775939	Vector
ENSG00000174469	1705.900413	-1.64159129	0.217455978	-7.549074108	4.3836339932506805e-14	2.05119001812186e-10	9.884946458	0.17996162	11.49380369	0.428979728	ENSG00000174469.23	CNTNAP2	lncRNA,protein_coding,retained_intron	chr7:146116002-148420998:+	1109.862405	947.4189681	809.0786269	1016.751757	868.9562504	3151.720464	2068.747406	3674.667424	Vector
ENSG00000232310	456.6775893	-1.387631742	0.190361912	-7.289440024	3.11245950104787e-13	1.2136517081086e-9	8.149345022	0.155278588	9.539650788	0.087107737	ENSG00000232310.8	AL078590.2	lncRNA	chr6:134520163-134689399:-	234.1481867	306.9962751	293.8764592	296.8835696	289.0098394	796.9018589	720.2994645	715.3050609	Vector
ENSG00000280079	34.14919743	22.36236667	3.534908983	6.326150625	2.51352472589324e-10	8.40091778385691e-7	2.841719001	3.891185016	0	0	ENSG00000280079.1	AC011447.7	TEC	chr19:20220597-20222186:-	136.9766892	136.2168903	0	0	0	0	0	0	NCBP2
ENSG00000264334	268.8089155	-2.71059142	0.431807517	-6.277314112	3.44471718283817e-10	1.00740754012102e-6	6.249525846	0.891359978	9.055229791	0.716444083	ENSG00000264334.1	AC134978.1	lncRNA	chr18:77983020-77986610:-	71.41519693	140.2830661	143.2647739	39.7168655	41.42474364	681.8524515	299.279355	733.2348711	Vector
ENSG00000166689	1506.707659	1.036165842	0.166953065	6.206330147	5.42361796583696e-10	1.28009402990037e-6	10.86131074	0.12816555	9.826595865	0.127577835	ENSG00000166689.16	PLEKHA7	retained_intron,protein_coding,lncRNA	chr11:16777297-17014414:-	1621.476193	1940.582414	1856.013513	1842.862559	2064.493619	897.1742782	995.9070061	835.1516872	NCBP2
ENSG00000077274	331.8773781	-2.683351786	0.432453396	-6.2049502	5.471422593179901e-10	1.28009402990037e-6	6.638506609	0.791250826	9.225721287	0.98513079	ENSG00000077274.9	CAPN6	protein_coding	chrX:111245099-111270483:-	105.366684	39.64521433	137.7545903	168.7966784	95.37324699	497.1401001	1274.050813	336.8916975	Vector
ENSG00000232471	77.35195318	3.243375039	0.529299189	6.127678078	8.91707726531072e-10	1.86582870343965e-6	6.687235061	0.825530009	3.649547985	0.643433536	ENSG00000232471.3	AC119751.1	unprocessed_pseudogene	chr4:49550032-49557400:+	48.00037827	94.53858802	222.2440723	138.0161076	78.99602276	16.88798641	13.52675051	6.60571956	NCBP2
ENSG00000120322	615.1633093	1.810056187	0.295933845	6.116421688	9.569988220753881e-10	1.86582870343965e-6	9.63302863	0.534063527	7.90171735	0.199185778	ENSG00000120322.4	PCDHB8	protein_coding	chr5:141177790-141180539:+	635.7123268	531.6524896	886.2211974	1402.005352	746.6087517	217.4328251	222.3459615	279.32757	NCBP2
ENSG00000182168	218.2108861	-2.027324041	0.333409949	-6.080574523	1.1975267766842101e-9	2.15517972825414e-6	6.577599746	0.562472051	8.683277068	0.206946145	ENSG00000182168.15	UNC5C	protein_coding	chr4:95162504-95549206:-	92.48853373	186.0275442	83.5711181	70.49743627	74.1791921	386.3126892	369.4493732	483.1612021	Vector
ENSG00000118515	2044.98136	-1.570342098	0.25964487	-6.048038216	1.46620182130405e-9	2.45023270080211e-6	10.13284888	0.496721327	11.76906241	0.078491122	ENSG00000118515.11	SGK1	protein_coding,retained_intron,lncRNA	chr6:134169246-134318112:-	1779.526219	1145.64504	881.6293777	1335.479603	739.8651888	3684.747536	3488.210787	3304.747128	Vector
ENSG00000102468	1268.629711	-1.298032907	0.219302991	-5.918901968	3.24098063530121e-9	5.05506552956714e-6	9.665111479	0.241983822	10.94990433	0.358064721	ENSG00000102468.10	HTR2A	protein_coding	chr13:46831550-46897076:-	969.3734928	664.819748	811.8337187	708.9460492	945.0621747	2163.773259	1493.015087	2392.214155	Vector
ENSG00000085741	150.7176923	2.719711234	0.462985262	5.87429333	4.24650880069857e-9	6.20945749382149e-6	7.704565594	0.564700164	4.798531441	1.107780683	ENSG00000085741.13	WNT11	protein_coding,lncRNA	chr11:76186325-76210736:-	129.9522436	164.6801211	243.3664428	365.3951626	202.3068876	18.99898472	65.94290872	15.09878756	NCBP2
ENSG00000170464	31.10721879	-4.447093139	0.762436842	-5.832736425	5.45256642792648e-9	7.50401436163341e-6	1.540421413	1.560745303	6.259946415	0.353450928	ENSG00000170464.10	DNAJC18	protein_coding,lncRNA,retained_intron,nonsense_mediated_decay	chr5:139408588-139444491:-	0	0	5.510183611	9.929216375	1.926732262	96.05042273	76.93339351	58.50780181	Vector
ENSG00000143891	62.77613307	3.488237933	0.600745033	5.806519805	6.378473076839381e-9	8.29059756142968e-6	6.502456711	0.558347083	2.520654998	2.185189084	ENSG00000143891.17	GALM	protein_coding,nonsense_mediated_decay,lncRNA	chr2:38666081-38741237:+	110.0496477	60.99263743	91.83639352	61.56114153	152.2118487	13.72148896	11.83590669	0	NCBP2
ENSG00000225578	37.49524643	5.220528587	0.90270141	5.78322857	7.32803853766879e-9	9.02351524354206e-6	5.606590398	1.153510992	1.162297917	1.05483272	ENSG00000225578.1	NCBP2-AS1	lncRNA	chr3:196939877-196942534:+	28.0977824	14.2316154	83.5711181	85.39126083	83.81285342	3.166497453	1.690843813	0	NCBP2
ENSG00000023608	2458.122497	1.550569262	0.274838756	5.641741677	1.68338536503257e-8	1.9692242000151e-5	11.61942713	0.438688469	10.07158228	0.493301663	ENSG00000023608.5	SNAPC1	protein_coding	chr14:61762420-61796428:+	2069.86997	2917.481157	4849.879942	3243.87499	3239.800299	1335.206426	724.5265741	1284.340617	NCBP2
ENSG00000273066	347.0992893	1.17152754	0.219214072	5.344216859	9.08087994555443e-8	1.0116965105056e-4	8.769710578	0.188979511	7.60347906	0.208487154	ENSG00000273066.5	AL355987.4	retained_intron	chr9:136799223-136810042:+	374.6370987	455.4116928	384.7944888	470.6448562	506.730585	226.9323174	186.8382414	170.80503432794401	NCBP2
ENSG00000272674	742.1486007	1.64259343	0.309960128	5.29937008	1.16202887522354e-7	1.2357648893059e-4	9.851544303	0.614047856	8.321570759	0.045436921	ENSG00000272674.3	PCDHB16	protein_coding	chr5:141181399-141186399:+	746.9327155	599.7609347	1185.60784	1711.796903	736.0117243	308.205752	328.0236998	320.8492358	NCBP2
ENSG00000146001	270.9160033	1.571866692	0.29923626	5.252928541	1.49699628369793e-7	1.5227706544955e-4	8.436973958	0.484978225	6.921724504	0.226262079	ENSG00000146001.5	PCDHB18P	lncRNA,transcribed_unprocessed_pseudogene	chr5:141234333-141237529:+	456.588964	228.7223904	414.1821348	452.7722667	251.4385603	100.2724193	129.3495517	134.0017396	NCBP2
ENSG00000170381	1471.99398	-1.319810044	0.254166756	-5.192693427	2.07273342515613e-7	2.0205696339563e-4	9.857570345	0.303099595	11.14037386	0.535956961	ENSG00000170381.14	SEMA3E	protein_coding,nonsense_mediated_decay,lncRNA	chr7:83363238-83649139:-	1030.252021	745.1267206	1123.159093	730.7903252	1084.750264	2729.520804	1470.188696	2862.163918	Vector
ENSG00000060718	4782.152058	-1.197872004	0.236737794	-5.059910311	4.19453732384471e-7	3.9254158091468e-4	11.6092554	0.409790674	12.83795413	0.236323835	ENSG00000060718.22	COL11A1	protein_coding,nonsense_mediated_decay,lncRNA,retained_intron	chr1:102876467-103108872:-	2856.607877	2019.872843	3884.679446	4118.638953	3218.606244	6212.668002	7324.7354	8621.4077	Vector
ENSG00000113361	54.37245737	-2.09225099	0.418606753	-4.998130049	5.78889398742352e-7	4.83703441892e-4	4.621664359	0.390492355	6.674509386	0.433196641	ENSG00000113361.13	CDH6	protein_coding,retained_intron	chr5:31193686-31329146:+	18.73185493	18.29779123	32.14273773	20.85135439	31.79108233	142.4923854	90.46014402	80.21230894	Vector
ENSG00000080493	252.7227742	-1.301025066	0.261314738	-4.978766503	6.39907860339513e-7	5.1625118277597e-4	7.334797595	0.298370254	8.632221701	0.314879376	ENSG00000080493.17	SLC4A4	protein_coding,lncRNA	chr4:71062667-71572087:+	214.2455908	176.8786486	123.0607673	145.9594807	156.0653133	458.0866315	307.733574	439.7521878	Vector
ENSG00000250666	7.85948164	-6.818514801	1.385893044	-4.919943016	8.65694124427778e-7	6.6403040948445e-4	0	0	4.437031631	0.298314116	ENSG00000250666.1	LINC01596	lncRNA	chr4:189881515-189884868:+	0	0	0	0	0	23.22098132	16.06301623	23.59185557	Vector
ENSG00000261115	375.1356749	-1.086960411	0.221072154	-4.91676764	8.7984880723278e-7	6.6403040948445e-4	8.032512627	0.238640288	9.126517476	0.179736092	ENSG00000261115.6	TMEM178B	protein_coding,retained_intron	chr7:141074064-141480380:+	216.5870727	234.8216541	251.6317182	329.6499837	286.119741	590.0240253	483.5813306	608.6698737	Vector
ENSG00000229221	128.6036167	1.974731246	0.40621719	4.861269524	1.16635321879887e-6	8.0258823255936e-4	7.391519152	0.599244276	5.442171617	0.678099593	ENSG00000229221.1	HNRNPA1P66	processed_pseudogene	chr2:63751697-63752630:-	153.3670623	94.53858802	263.5704494	140.9948725	239.8781667	61.21895075	50.7253144	24.53552979	NCBP2
ENSG00000105383	41.61210361	2.677551827	0.550723814	4.86187769	1.1627746467687e-6	8.0258823255936e-4	5.919239213	0.341972032	3.068924101	1.277048639	ENSG00000105383.15	CD33	protein_coding,retained_intron,lncRNA	chr19:51225064-51243860:+	49.1711192	47.77756599	80.81602629	53.61776843	73.21582597	2.110998302	10.14506288	16.04246179	NCBP2
ENSG00000135373	91.16558956	-1.993398966	0.412024325	-4.838061361	1.31111668493217e-6	8.7642531316208e-4	5.351420337	0.639813364	7.375715451	0.473028796	ENSG00000135373.12	EHF	protein_coding,lncRNA	chr11:34621093-34661057:+	74.92741973	42.6948462	36.73455741	20.85135439	40.46137751	234.3208115	121.7407546	157.5935952	Vector
ENSG00000168918	190.0711748	-1.400362043	0.298293219	-4.69458222	2.67152144720557e-6	0.001689268	6.840211023	0.425255614	8.267425733	0.276867579	ENSG00000168918.14	INPP5D	protein_coding,lncRNA,retained_intron,nonsense_mediated_decay	chr2:233059967-233207903:+	87.80557	82.34006053	140.5096821	164.8249918	112.7138374	245.9313021	345.7775598	340.6663944	Vector
ENSG00000265972	383.1963966	-1.161358545	0.248199919	-4.679125401	2.88101204112888e-6	0.001773794	7.997365783	0.384052413	9.195130104	0.082395103	ENSG00000265972.6	TXNIP	protein_coding,retained_intron	chr1:145992435-145996579:-	176.7818809	214.490775	266.3255412	334.6145919	315.984091	621.6889999	580.8048499	554.880443	Vector
ENSG00000166750	1483.082423	-1.517654873	0.324777319	-4.672909055	2.96963283266751e-6	0.001781475	9.670481864	0.60701003	11.21677118	0.582828629	ENSG00000166750.10	SLFN5	protein_coding	chr17:35243071-35273655:+	542.0530521	519.4539621	1390.402998	1004.836697	907.4908956	3045.11505	1492.169665	2963.13706	Vector
ENSG00000105976	6845.047645	-1.155835243	0.248052889	-4.659632258	3.16774805544586e-6	0.001825357	12.16649013	0.332790602	13.29398523	0.499067729	ENSG00000105976.15	MET	protein_coding,lncRNA	chr7:116672196-116798386:+	3086.0731	5484.254649	5061.103647	4632.972361	5167.495928	14032.86121	7032.21942	10263.40085	Vector
ENSG00000078237	2972.331804	-1.093336378	0.235291985	-4.646721719	3.37251625170826e-6	0.001878652	10.98669233	0.384523526	12.1051797	0.256521263	ENSG00000078237.7	TIGAR	protein_coding,lncRNA	chr12:4307763-4360028:+	2485.483001	2778.214635	1814.687136	1935.204272	1415.184847	4720.192203	3598.961057	5030.727282	Vector
ENSG00000279717	126.9378353	-1.649053657	0.35544798	-4.639367072	3.49477835899878e-6	0.001901485	6.104247876	0.442540475	7.728885121	0.539938891	ENSG00000279717.1	AC005336.3	TEC	chr19:15904556-15907234:+	70.244456	44.72793412	102.8567607	76.45496609	57.80196787	212.1553293	144.567146	306.6941224	Vector
ENSG00000146648	661.6357516	-1.160856353	0.250790234	-4.628794083	3.67801268096174e-6	0.0019557	8.783055091	0.37808542	9.966752133	0.261531662	ENSG00000146648.18	EGFR	protein_coding,retained_intron,lncRNA	chr7:55019017-55211628:+	472.9793371	650.5881326	337.9579281	353.480103	446.0385188	996.3911984	1200.499108	835.1516872	Vector
ENSG00000103196	186.4915515	1.120571905	0.246386887	4.548017621	5.41536024337323e-6	0.002815506	7.867274513	0.174172168	6.752463092	0.189362476	ENSG00000103196.12	CRISPLD2	protein_coding,retained_intron,nonsense_mediated_decay,lncRNA	chr16:84819985-84920768:+	215.4163317	286.6653959	228.6726199	212.4852304	226.3910408	92.88392528	120.8953327	108.5225356	NCBP2
ENSG00000163347	994.9422704	-1.315396293	0.290589237	-4.526651794	5.9925559359986e-6	0.002983018	9.245966056	0.526088262	10.60046475	0.394969446	ENSG00000163347.6	CLDN1	retained_intron,protein_coding	chr3:190305707-190322446:-	852.2993995	426.948462	619.8956562	883.7002574	410.3939719	1134.661587	1888.67254	1742.96629	Vector
ENSG00000091592	145.3997143	-1.994364556	0.440241204	-4.530163325	5.89381064720729e-6	0.002983018	5.873563638	1.00062785	8.087212987	0.244853829	ENSG00000091592.16	NLRP1	protein_coding,nonsense_mediated_decay,lncRNA,retained_intron	chr17:5499427-5619424:-	25.75630053	27.44668684	109.2853083	86.38418247	93.44651473	327.2047368	258.6991035	234.9748815	Vector
ENSG00000113212	84.07145727	2.774778299	0.614912777	4.512474616	6.40756052025934e-6	0.003059414	6.717308329	0.974528573	3.711703197	1.796643799	ENSG00000113212.7	PCDHB7	protein_coding	chr5:141172644-141176383:+	84.2933472	38.62867037	248.8766264	138.0161076	108.8603728	2.110998302	25.3626572	26.42287824	NCBP2
ENSG00000125848	490.6562339	-1.310608312	0.290402926	-4.513068545	6.38963600060724e-6	0.003059414	8.261759052	0.406820534	9.550407123	0.542629558	ENSG00000125848.10	FLRT3	protein_coding,lncRNA	chr20:14322985-14337614:-	412.1008085	353.7572971	359.9986626	226.3861334	225.4276747	854.9543122	489.499284	1003.125699	Vector
ENSG00000198846	280.0001218	-1.316923134	0.293254369	-4.490719564	7.09829597635687e-6	0.003189365	7.431269908	0.478987157	8.79819415	0.21232274	ENSG00000198846.6	TOX	protein_coding	chr8:58805412-59119147:-	148.6840985	117.919099	220.4073444	266.1029989	144.5049197	420.088662	525.0070041	397.2868478	Vector
ENSG00000283403	100.3038856	1.378782146	0.306838676	4.493508324	7.00592817237786e-6	0.003189365	7.021372658	0.247211463	5.671437217	0.13770529	ENSG00000283403.1	AC005394.2	lncRNA	chr19:28435388-28727680:-	104.1959431	147.3988738	151.5300493	110.2143018	138.7247229	46.44196264	55.79784584	48.12738536	NCBP2
ENSG00000100362	80.53979688	2.264961367	0.504377816	4.490604648	7.10212703743503e-6	0.003189365	6.661101089	0.863172021	4.545200326	0.588318813	ENSG00000100362.13	PVALB	protein_coding,retained_intron	chr22:36800684-36819479:-	55.02482387	50.82719786	156.121869	190.6409544	120.4207664	17.94348556	36.35314199	16.98613601	NCBP2
ENSG00000047936	290.4706625	-1.420369445	0.317621427	-4.47189429	7.75297520090319e-6	0.003302433	7.435447543	0.419460497	8.826449077	0.592062869	ENSG00000047936.10	ROS1	protein_coding	chr6:117288300-117425855:-	273.9533784	172.8124727	134.0811345	134.0444211	177.2593681	624.8554973	284.9071826	521.8518452	Vector
ENSG00000139292	187.0568278	-1.204100832	0.269718113	-4.464293542	8.03333672939442e-6	0.003356213	6.953053968	0.338737902	8.17578107	0.173396186	ENSG00000139292.13	LGR5	protein_coding,retained_intron	chr12:71439798-71586310:+	120.5863161	85.3896924	155.203505	118.1576749	148.3583842	329.3157351	278.9892292	260.4540855	Vector
ENSG00000244694	957.3470537	-1.683471869	0.383435472	-4.390495907	1.13092444138416e-5	0.004561915	8.89512012	0.711050898	10.56010469	0.879718675	ENSG00000244694.7	PTCHD4	protein_coding	chr6:47878028-48068689:-	307.9048655	444.2297093	755.8135186	283.9755883	823.6780422	1965.339419	750.7346532	2327.100633	Vector
ENSG00000257743	383.4163883	-1.278217839	0.295265398	-4.329047184	1.49755848952405e-5	0.005938454	7.893921881	0.522858632	9.2353832	0.204108104	ENSG00000257743.8	MGAM2	protein_coding,retained_intron	chr7:142111749-142222324:+	381.6615443	189.077176	314.0804658	160.8533053	204.2336198	528.8050746	588.4136471	700.2062733	Vector
ENSG00000120915	119.8949721	-1.385943404	0.321581097	-4.309778831	1.63417897126339e-5	0.006372209	6.218360119	0.292711932	7.566861674	0.480152853	ENSG00000120915.14	EPHX2	protein_coding,retained_intron,lncRNA	chr8:27490781-27545564:+	56.1955648	63.02572535	89.99966565	76.45496609	87.66631794	128.7708964	240.9452434	216.101397	Vector
ENSG00000102854	95.31559684	2.196827706	0.5109009	4.299909638	1.7086776567189e-5	0.006553479	7.041252003	0.410397168	4.441679395	1.502276698	ENSG00000102854.16	MSLN	protein_coding	chr16:760734-768865:+	168.5866944	91.48895615	133.1627706	105.2496936	176.296002	21.10998302	60.02495538	6.60571956	NCBP2
ENSG00000105974	27404.56729	-1.291484702	0.301506688	-4.283436334	1.84028774315228e-5	0.006944415	14.05793209	0.445910024	15.3023683	0.715267718	ENSG00000105974.12	CAV1	protein_coding,nonsense_mediated_decay,retained_intron	chr7:116525001-116561184:+	12687.31949	27737.41842	18600.54314	16046.60658	13734.71093	56249.66075	22850.06329	51330.21568	Vector
ENSG00000286015	71.80848631	2.631676266	0.614952482	4.279479056	1.87331263942545e-5	0.006956829	6.666729076	0.483782687	3.146389323	2.724853213	ENSG00000286015.1	CR589904.2	nonsense_mediated_decay,protein_coding	chr1:248681249-248748349:-	132.2937255	124.0183628	56.93856398	114.1859883	96.33661312	25.33197962	25.3626572	0	NCBP2
ENSG00000188613	393.724779	1.043069747	0.245097047	4.255741797	2.08357050958987e-5	0.007385942	8.914479182	0.261137426	7.864373263	0.355500068	ENSG00000188613.7	NANOS1	protein_coding	chr10:119029714-119033730:+	412.1008085	395.4355993	526.2225348	615.6114153	490.3533608	178.3793565	240.0998215	291.5953348	NCBP2
ENSG00000251539	42.81969647	2.07139414	0.491465146	4.214732531	2.50074379687752e-5	0.008732448	5.909119019	0.282005099	3.772204328	0.788786829	ENSG00000251539.1	SNX18P24	processed_pseudogene	chr4:49561479-49562149:+	46.82963733	52.86028577	65.2038394	78.44080937	56.83860174	7.388494056	23.67181339	11.32409067	NCBP2
ENSG00000187867	30.83252076	2.554449576	0.607765381	4.203019216	2.63378220796667e-5	0.00906176	5.376450023	0.79458185	3.092805027	0.300962536	ENSG00000187867.10	PALM3	protein_coding	chr19:14053363-14062076:-	52.683342	58.95954952	42.24474102	14.89382456	54.91186948	9.499492358	5.917953347	7.549393782	NCBP2
ENSG00000172061	348.4418264	1.026867213	0.245073452	4.190038555	2.78907059919579e-5	0.00945697	8.728288083	0.302073534	7.718075359	0.212713217	ENSG00000172061.8	LRRC15	protein_coding	chr3:194355247-194369743:-	573.6630573	476.7591159	340.7130199	389.2252819	373.7860589	194.2118438	248.5540406	190.622193	NCBP2
ENSG00000233359	172.2155212	1.381637597	0.331857579	4.163345019	3.13618922604516e-5	0.009972736	7.78498438	0.332172743	6.343385621	0.684456937	ENSG00000233359.2	AC114485.1	lncRNA	chr1:102199739-102389630:-	270.4411556	229.7389343	260.8153576	151.9170105	207.1237182	98.16142103	113.2865355	46.24003692	NCBP2
ENSG00000171130	324.0268105	-1.094870705	0.262926205	-4.164174911	3.12480502067123e-5	0.009972736	7.796278461	0.373300904	8.911246854	0.249099186	ENSG00000171130.18	ATP6V0E2	nonsense_mediated_decay,protein_coding,lncRNA	chr7:149872968-149891204:+	234.1481867	256.1690772	168.9789641	170.7825217	306.3504297	405.3116739	477.6633773	572.8102532	Vector
ENSG00000235531	1028.258482	-1.006155725	0.24452334	-4.114763539	3.87576522297338e-5	0.011776286	9.532948141	0.208086068	10.48709649	0.544358978	ENSG00000235531.10	MSC-AS1	lncRNA	chr8:71828167-72118393:+	890.9338503	633.3068853	814.5888105	653.3424375	737.9384565	1879.843988	931.6549412	1684.458488	Vector
ENSG00000138735	1732.77789	-1.225322042	0.298085738	-4.11063626	3.94570351976482e-5	0.011834241	10.11009764	0.480368749	11.32091159	0.603952964	ENSG00000138735.16	PDE5A	protein_coding,lncRNA,retained_intron	chr4:119494397-119628804:-	1715.135467	1313.374793	1074.485804	705.9672843	960.4760328	3436.705235	1583.475231	3072.603269	Vector
ENSG00000165449	172.7414232	-1.256204754	0.305921771	-4.106294064	4.02057580700678e-5	0.011834241	6.804129812	0.366060493	8.047099734	0.422995604	ENSG00000165449.11	SLC16A9	protein_coding,lncRNA	chr10:59650761-59736002:-	107.7081659	75.22425283	137.7545903	141.9877942	105.0069083	242.7648047	206.2829452	365.2019242	Vector
ENSG00000167281	265.9563087	-1.334738992	0.325165133	-4.104803551	4.04658605991362e-5	0.011834241	7.374894561	0.368851412	8.635281612	0.708857475	ENSG00000167281.19	RBFOX3	protein_coding,retained_intron,lncRNA	chr17:79089345-79516148:-	182.6355856	150.4485057	166.2238723	115.17891	232.1712376	463.3641272	589.259069	228.3691619	Vector
ENSG00000046653	113.1127163	-1.566011955	0.383147533	-4.087229648	4.36554938467477e-5	0.012455658	5.965417607	0.524438199	7.534570581	0.556240745	ENSG00000046653.15	GPM6B	protein_coding,lncRNA	chrX:13770939-13938638:-	42.1466736	109.7867474	55.10183611	68.51159299	50.09503882	217.4328251	118.3590669	243.4679495	Vector
ENSG00000253841	61.33367532	-2.174269808	0.539153082	-4.032750403	5.51278232992159e-5	0.015173771	4.588163039	0.844115364	6.733975581	0.943016236	ENSG00000253841.1	AC024681.1	processed_pseudogene	chr8:126073046-126073532:-	22.24407773	12.19852749	12.85709509	41.70270878	43.35147591	49.60846009	136.9583489	171.7487086	Vector
ENSG00000229920	662.1816178	1.442362011	0.358654888	4.021587494	5.78072278615422e-5	0.015545493	9.604256476	0.790557605	8.292440163	0.371463518	ENSG00000229920.2	RPS4XP5	transcribed_processed_pseudogene,lncRNA	chr2:63642455-63644038:-	933.0805239	352.7407531	1450.096654	581.8520796	1021.168099	405.3116739	241.7906653	311.4124935	NCBP2
ENSG00000229292	207.4212889	1.442448373	0.358488531	4.023694621	5.72921971579911e-5	0.015545493	8.012047934	0.530936414	6.576164689	0.611895015	ENSG00000229292.1	RFPL4AL1	protein_coding	chr19:55769141-55773179:+	295.0267152	209.4080552	248.8766264	440.8572071	165.6989746	58.0524533	131.0403955	110.4098841	NCBP2
ENSG00000105967	25.34770695	-2.204045795	0.548719519	-4.016707478	5.90169058414008e-5	0.015690449	3.503132255	0.424314225	5.627580715	0.409354035	ENSG00000105967.16	TFEC	lncRNA,protein_coding	chr7:115935148-116159896:-	7.0244456	15.24815936	12.85709509	7.9433731	10.59702744	55.941455	34.66229818	58.50780181	Vector
ENSG00000162981	247.1305893	-1.062740402	0.267163587	-3.977863955	6.95371364915157e-5	0.018031	7.424297432	0.383401359	8.515287607	0.169225231	ENSG00000162981.14	LRATD1	lncRNA,protein_coding	chr2:14632700-14650814:+	181.4648447	146.3823298	219.4889805	213.4781521	116.5673019	374.7021986	404.1116714	320.8492358	Vector
ENSG00000136542	51.38747705	-2.138669875	0.543271054	-3.936653462	8.26257893904142e-5	0.020228794	4.299091672	0.964603725	6.612285171	0.418381392	ENSG00000136542.9	GALNT5	protein_coding,lncRNA	chr2:157257705-157318491:+	15.21963213	35.5790385	42.24474102	8.936294738	10.59702744	124.5488998	70.17001826	103.8041645	Vector
ENSG00000118777	131.5479673	1.045701395	0.266137564	3.929176244	8.52373518882732e-5	0.020228794	7.351870539	0.141381641	6.316052326	0.186819849	ENSG00000118777.12	ABCG2	protein_coding	chr4:88090150-88231628:-	147.5133576	154.5146815	165.3055083	190.6409544	157.0286794	90.77292697	70.17001826	76.43761205	NCBP2
ENSG00000160271	106.5707758	1.130035081	0.288028332	3.923346964	8.73272446064177e-5	0.020228794	7.071695109	0.118166667	5.939742329	0.267549323	ENSG00000160271.16	RALGDS	nonsense_mediated_decay,retained_intron,protein_coding	chr9:133097720-133149334:-	117.0740933	130.1176265	138.6729542	139.0090293	144.5049197	48.55296094	67.63375254	67.00086982	NCBP2
ENSG00000284668	249.9759044	-1.415164804	0.360976217	-3.920382383	8.84085766506567e-5	0.020278501	7.125812915	0.730126378	8.682207383	0.052425718	ENSG00000284668.2	LINC02780	lncRNA	chr1:3976133-4012704:+	248.1970779	231.7720222	87.24457384	111.2072234	91.51978247	415.8666654	393.1211866	420.8787034	Vector
ENSG00000130876	217.2540152	1.40007403	0.358042338	3.910358863	9.21590974152629e-5	0.020933536	8.068284529	0.563717654	6.679878119	0.570946765	ENSG00000130876.11	SLC7A10	protein_coding,retained_intron,nonsense_mediated_decay	chr19:33208664-33225850:-	203.7089224	155.5312255	348.0599314	312.7703158	395.9434799	77.05143801	84.54219067	160.4246179	NCBP2
ENSG00000200701	14.67087482	4.669183706	1.197570218	3.898880947	9.66382714615962e-5	0.021739894	4.284950997	1.03863443	0.607408895	1.052063067	ENSG00000200701.1	RNU6-674P	snRNA	chr2:85204926-85205032:+	12.87815027	8.132351658	38.57128528	43.68855205	11.56039357	0	2.53626572	0	NCBP2
ENSG00000167332	5.700229908	-6.35958349	1.642819697	-3.871139054	1.0832797126351e-4	0.023909823	0	0	3.514160697	1.422804944	ENSG00000167332.9	OR51E2	protein_coding	chr11:4680171-4697854:-	0	0	0	0	0	5.277495754	34.66229818	5.662045337	Vector
ENSG00000164764	152.80347026416499	-1.044227696	0.271806237	-3.841809171	1.2213077439948e-4	0.026214418	6.760389212	0.299037586	7.818818029	0.120207422	ENSG00000164764.11	SBSPON	lncRNA,protein_coding	chr8:73064543-73124088:-	128.7815027	83.35660449	137.7545903	99.29216375	97.29997925	208.9888319	220.6551177	246.2989722	Vector
ENSG00000249898	46.29371427	-1.694624321	0.442762344	-3.827390344	1.2950904853545e-4	0.027545397	4.646577066	0.456262513	6.3342355	0.391618401	ENSG00000249898.8	MCPH1-AS1	lncRNA	chr8:6617310-6708224:-	19.90259587	18.29779123	37.65292134	18.86551111	30.8277162	99.21692018	87.07845639	58.50780181	Vector
ENSG00000267774	7.596156615	6.128165378	1.609927902	3.80648436	1.4095620212059e-4	0.029184171	3.356124716	1.39285282	0	0	ENSG00000267774.2	AC010776.2	lncRNA	chr18:59696459-59698111:+	9.365927467	16.26470332	0.918363935	16.87966784	17.34059036	0	0	0	NCBP2
ENSG00000287806	6.687213078	5.946715537	1.563550494	3.803340897	1.4275769266133e-4	0.029297886	3.405746118	0.749384256	0	0	ENSG00000287806.1	AL135784.1	lncRNA	chrX:131385453-131407083:+	10.5366684	4.066175829	16.53055083	6.950451463	15.4138581	0	0	0	NCBP2
ENSG00000139269	57.86859933	-1.928870655	0.508689105	-3.791845818	1.4953174301762e-4	0.029728202	4.630880558	1.020967841	6.742244266	0.266798844	ENSG00000139269.3	INHBE	lncRNA,protein_coding	chr12:57452323-57459280:+	32.78074613	44.72793412	7.346911481	16.87966784	39.49801138	85.49543122	119.2044888	117.0156036	Vector
ENSG00000176571	49.49818984	2.814145135	0.743959172	3.782660716	1.5516084573564e-4	0.030505405	5.960118449	0.954743923	2.658035389	2.346775593	ENSG00000176571.12	CNBD1	protein_coding,retained_intron,lncRNA	chr8:86866415-87615219:+	84.2933472	25.41359893	150.6116854	42.69563041	61.6554324	10.55499151	0	20.7608329	NCBP2
ENSG00000213213	10.14576881	5.572303496	1.493538899	3.73093965	1.9076692157722e-4	0.03599341	3.790806445	1.099927696	0.319595477	0.553555604	ENSG00000213213.14	CCDC183	lncRNA,protein_coding,nonsense_mediated_decay,retained_intron	chr9:136796338-136807741:+	3.5122228	14.2316154	33.9794656	18.86551111	9.633661312	0	0	0.943674223	NCBP2
ENSG00000146070	260.3704242	-1.020470396	0.274185016	-3.721831376	1.9778308988828e-4	0.037018665	7.528678099	0.344963075	8.549062796	0.368657548	ENSG00000146070.17	PLA2G7	protein_coding	chr6:46704201-46735693:-	167.4159535	129.1010826	224.9991641	233.3365848	184.0029311	442.2541442	278.1438073	423.709726	Vector
ENSG00000286910	92.4571356	1.325703631	0.357541129	3.707835338	2.0903850405969e-4	0.038509172	6.894990325	0.237190882	5.522759758	0.594780867	ENSG00000286910.1	AC087269.3	lncRNA	chr8:8665497-8669404:+	114.7326115	136.2168903	128.5709509	127.0939696	89.5930502	72.82944141	33.81687627	36.80329469	NCBP2
ENSG00000279485	23.57322625	2.940301507	0.79555325	3.695920425	2.1909159311133e-4	0.039735402	4.868234094	1.206476897	2.307621603	0.906797254	ENSG00000279485.1	AC016734.2	TEC	chr2:63517892-63519268:-	35.122228	6.099263743	57.85692791	47.6602386	27.93761781	8.443993207	1.690843813	3.774696891	NCBP2
ENSG00000121101	80.86065846	-1.385138034	0.375079026	-3.692923197	2.216909914641e-4	0.039897557	5.630591706	0.433280894	7.010164056	0.420419893	ENSG00000121101.15	TEX14	nonsense_mediated_decay,protein_coding,lncRNA	chr17:58556678-58692055:-	46.82963733	40.66175829	69.79565907	32.76641404	61.6554324	117.1604057	100.6052069	177.4107539	Vector
ENSG00000148408	69.85535146	1.591143545	0.432306814	3.68058863	2.3269615800867e-4	0.041243631	6.517112419	0.390992626	4.855304305	0.777203302	ENSG00000148408.13	CACNA1B	protein_coding	chr9:137877782-138124624:+	88.97631093	63.02572535	120.3056755	77.44788773	116.5673019	27.44297792	49.03447059	16.04246179	NCBP2
ENSG00000201388	12.71887737	3.375565425	0.922423952	3.659451184	2.5275598418626e-4	0.04413044	4.243201841	0.565651022	1.463820228	0.395511362	ENSG00000201388.1	SNORA68B	snoRNA	chr19:32608337-32608469:-	14.0488912	16.26470332	11.93873116	34.75225731	19.26732262	1.055499151	2.53626572	1.887348446	NCBP2
ENSG00000243314	5.867571713	5.753888655	1.575652712	3.651749278	2.6046010906021e-4	0.044479742	3.306530695	0.513856948	0	0	ENSG00000243314.1	AC106707.2	processed_pseudogene	chr3:158496561-158496934:+	12.87815027	6.099263743	5.510183611	9.929216375	12.52375971	0	0	0	NCBP2
ENSG00000092295	215.9826828	1.007609342	0.27581686	3.653182558	2.5900994390953e-4	0.044479742	8.039241365	0.285426771	7.026190823	0.376436763	ENSG00000092295.12	TGM1	protein_coding	chr14:24249114-24264432:-	285.6607877	241.9374618	259.8969936	200.5701708	342.9583427	132.992893	165.7026937	98.14211917	NCBP2
ENSG00000103460	172.4435694	-1.252998275	0.345382499	-3.627856883	2.8578359327871e-4	0.048102108	6.756150575	0.553348865	8.045552147	0.41610513	ENSG00000103460.17	TOX3	protein_coding,nonsense_mediated_decay,retained_intron	chr16:52436417-52547802:-	69.07371507	145.3657859	112.958764	164.8249918	75.14255824	253.3197962	201.2104138	357.6525304	Vector
ENSG00000231840	51.02015103	-1.368234773	0.377466509	-3.624784557	2.8920243755216e-4	0.048308583	5.024255543	0.284136852	6.385480702	0.066401763	ENSG00000231840.2	AC073342.1	lncRNA	chr7:143255264-143287997:-	30.43926427	39.64521433	31.2243738	35.74517895	23.12078715	79.16243631	82.00592495	86.8180285	Vector
ENSG00000227015	8.190502449	6.232031074	1.724760426	3.613273462	3.0235552636808e-4	0.049467901	3.090196379	1.905687505	0	0	ENSG00000227015.1	AC023141.4	unprocessed_pseudogene	chr7:57770619-57770946:-	36.29296893	8.132351658	9.183639352	11.91505965	0	0	0	0	NCBP2
ENSG00000120457	28.10632344	-2.463096756	0.681581449	-3.61379665	3.017457529585e-4	0.049467901	3.287243176	0.98187554	5.640776175	0.984268154	ENSG00000120457.12	KCNJ5	protein_coding	chr11:128891356-128921163:+	14.0488912	17.28124727	4.591819676	2.978764913	13.48712584	26.38747877	42.27109534	103.8041645	Vector
ENSG00000205922	53.15308377	1.903547741	0.527288426	3.610069269	3.0611524471529e-4	0.049505337	6.07137809	0.77824934	4.242537759	0.756573404	ENSG00000205922.5	ONECUT3	protein_coding	chr19:1753506-1780988:+	77.2689016	73.19116492	26.63255412	119.1505965	70.32572758	22.16548217	27.05350101	9.436742228	NCBP2
ENSG00000283405	4.77453003	-6.09776718	1.690212538	-3.607692549	3.0893225966872e-4	0.049505337	0	0	3.464488564	1.202217056	ENSG00000283405.2	AL121759.2	lncRNA	chr20:21089696-21092539:+	0	0	0	0	0	24.27648047	10.14506288	3.774696891	Vector
ENSG00000268940	45.63221064	2.635672333	0.731220392	3.604484174	3.1277350570123e-4	0.049779925	5.529692097	1.410659216	3.443016454	0.64241742	ENSG00000268940.5	CT45A1	protein_coding	chrX:135713453-135723539:+	96.00075653	166.713209	19.28564264	33.75933568	17.34059036	8.443993207	16.90843813	6.60571956	NCBP2
ENSG00000281469	54.50912911	1.656021629	0.459909033	3.600759083	3.1728947981901e-4	0.049891093	6.110449574	0.623754926	4.595732602	0.139824481	ENSG00000281469.1	AC019226.1	TEC	chr2:148044380-148044894:+	98.3422384	42.6948462	108.3669443	43.68855205	73.21582597	25.33197962	23.67181339	20.7608329	NCBP2
