## Supplemental Table 5 for "Nuclear RNA cap-chaperones eIF4E and NCBP2 influence distinct mRNA fates"

Gene_name	ensembl_gene_id	...1	baseMean	log2FoldChange	lfcSE	stat	pvalue	padj	CBC mean (log2)	ko.sd	Vector mean (log2)	wt.sd	EnsemblID	Category	Location	CbcA1B	CbcA1C	CbcA4A	CbcA4B	CbcA4C	Vector1C	Vector3B	Vector_2A	Sig	GeneID
PALM3	ENSG00000288318	ENSG00000187867.10	30.8325207581023	2.55444957555038	0.607765381148426	4.20301921561167	2.63378220796667e-5	0.00906176007905708	5.37645002262793	0.794581849547424	3.09280502710898	0.300962535787048	ENSG00000187867.10	protein_coding	chr19:14053363-14062076:-	52.6833420003076	58.9595495170449	42.2447410170894	14.8938245632356	54.9118694799924	9.49949235769806	5.91795334700017	7.54939378245058	NCBP2	ENSG00000187867
MSC-AS1	ENSG00000235531	ENSG00000235531.10	1028.25848208661	-1.00615572475199	0.244523340226917	-4.11476353880282	3.87576522297338e-5	0.0117762861242448	9.53294814077612	0.208086067524716	10.4870964859557	0.544358977883649	ENSG00000235531.10	lncRNA	chr8:71828167-72118393:+	890.933850271869	633.306885329637	814.588810481702	653.34243750727	737.9384565206	1879.84398767336	931.65494119917	1684.45848770929	Vector	ENSG00000235531
INHBE	ENSG00000139269	ENSG00000139269.3	57.868599330475	-1.92887065529758	0.508689104948427	-3.7918458180722	1.4953174301762e-4	0.0297282017596401	4.63088055803933	1.02096784137779	6.74224426574658	0.266798843855709	ENSG00000139269.3	lncRNA,protein_coding	chr12:57452323-57459280:+	32.7807461335248	44.7279341163789	7.34691148123294	16.8796678383337	39.4980113803454	85.4954312192825	119.204488846718	117.015603627984	Vector	ENSG00000139269
