## Supplemental Table 8 for "Nuclear RNA cap-chaperones eIF4E and NCBP2 influence distinct mRNA fates"

### Sheet: IntronLenght
Cell type- Event	Note	Upstream +	p-val vs avg	Downstream +	p-val vs avg	Upstream -	p-val vs avg	Downstream -	p-val vs avg	Average expressed introns (gene TPM>=1)
Vector vs U2OS- SE	1	9670	2.12E-03	7225	1.67E-05	11477	5.62E-04	11153	2.04E-04	5047
Vector vs U2OS- MXE	1	7421	9.96E-05	6069	1.57E-03	13741	< 2.2E-16	9025	3.79E-09	5047	US+ Length/Avg	DS+ Length/avg	US- Length/avg	DS- Length/avg
Vector vs NCBP2 - SE	2	12738	< 2.2e-16	8606	3.22e-14	14051	< 2.2e-16	11185	< 2.2e-16	5409	2.35496	1.59105	2.59771	2.06785
Vector vs NCBP2 - MXE	2	22812	< 2.2e-16	12702	< 2.2e-16	22165	< 2.2e-16	18320	< 2.2e-16	5409	4.21742	2.34831	4.0978	3.38695
Note 1- Source: M. Ghram et al. 2023. EMBO J. doi: 10.15252/embj.2021110496
Note 2- The analysis of splicing events was performed as NCBP2 vs Vector and inclusion sign is reversed in this table compared to other data

### Sheet: Legend
Supp Table 14. EIF4E sensitive splicing events are generally associated with longer introns.Tabulation of results observed in Supp Fig 5C and Supp Fig 6C. The predominant splicing events for U2Os and AML were MXE and SE and thus were focussed on here. Upstream and downstream introns were evaluated based on the sign of the inclusion level difference between 2FLAG-eIF4E and Vector cells relative to…
