## Supplemental Table 9 for "Nuclear RNA cap-chaperones eIF4E and NCBP2 influence distinct mRNA fates"

GeneID	geneSymbol
ENSG00000004897	CDC27
ENSG00000054654	SYNE2
ENSG00000064012	CASP8
ENSG00000075413	MARK3
ENSG00000100239	PPP6R2
ENSG00000132321	IQCA1
ENSG00000139636	LMBR1L
ENSG00000146063	TRIM41
ENSG00000166783	MARF1
ENSG00000168036	CTNNB1
ENSG00000173575	CHD2
ENSG00000178149	DALRD3
ENSG00000198300	PEG3
ENSG00000115756	HPCAL1
ENSG00000134644	PUM1
ENSG00000160299	PCNT
ENSG00000172663	TMEM134
ENSG00000182400	TRAPPC6B
ENSG00000186575	NF2
ENSG00000007341	ST7L
ENSG00000010803	SCMH1
ENSG00000022840	RNF10
ENSG00000047849	MAP4
ENSG00000050426	LETMD1
ENSG00000066427	ATXN3
ENSG00000067798	NAV3
ENSG00000075151	EIF4G3
ENSG00000078699	CBFA2T2
ENSG00000085365	SCAMP1
ENSG00000088305	DNMT3B
ENSG00000100181	TPTEP1
ENSG00000101019	UQCC1
ENSG00000101639	CEP192
ENSG00000103064	SLC7A6
ENSG00000108423	TUBD1
ENSG00000110888	CAPRIN2
ENSG00000112584	FAM120B
ENSG00000113068	PFDN1
ENSG00000113761	ZNF346
ENSG00000114021	NIT2
ENSG00000114867	EIF4G1
ENSG00000115109	EPB41L5
ENSG00000115355	CCDC88A
ENSG00000116731	PRDM2
ENSG00000117020	AKT3
ENSG00000118007	STAG1
ENSG00000118482	PHF3
ENSG00000119522	DENND1A
ENSG00000119912	IDE
ENSG00000122008	POLK
ENSG00000125966	MMP24
ENSG00000128656	CHN1
ENSG00000129103	SUMF2
ENSG00000136521	NDUFB5
ENSG00000136908	DPM2
ENSG00000138674	SEC31A
ENSG00000140374	ETFA
ENSG00000141551	CSNK1D
ENSG00000141568	FOXK2
ENSG00000143207	COP1
ENSG00000143401	ANP32E
ENSG00000150403	TMCO3
ENSG00000152942	RAD17
ENSG00000153339	TRAPPC8
ENSG00000163138	PACRGL
ENSG00000163517	HDAC11
ENSG00000165006	UBAP1
ENSG00000165304	MELK
ENSG00000165732	DDX21
ENSG00000166377	ATP9B
ENSG00000167632	TRAPPC9
ENSG00000169398	PTK2
ENSG00000169826	CSGALNACT2
ENSG00000170871	KIAA0232
ENSG00000171723	GPHN
ENSG00000172530	BANP
ENSG00000185480	PARPBP
ENSG00000185973	TMLHE
ENSG00000186522	SEPTIN10
ENSG00000187079	TEAD1
ENSG00000187109	NAP1L1
ENSG00000221968	FADS3
ENSG00000251022	THAP9-AS1
ENSG00000001631	KRIT1
ENSG00000075702	WDR62
ENSG00000115446	UNC50
ENSG00000125686	MED1
ENSG00000137343	ATAT1
ENSG00000140632	GLYR1
ENSG00000168488	ATXN2L
ENSG00000178761	FAM219B
ENSG00000185189	NRBP2
ENSG00000002822	MAD1L1
ENSG00000010626	LRRC23
ENSG00000012171	SEMA3B
ENSG00000051180	RAD51
ENSG00000071054	MAP4K4
ENSG00000073921	PICALM
ENSG00000081177	EXD2
ENSG00000081803	CADPS2
ENSG00000082269	FAM135A
ENSG00000087206	UIMC1
ENSG00000087586	AURKA
ENSG00000090621	PABPC4
ENSG00000091009	RBM27
ENSG00000092036	HAUS4
ENSG00000093000	NUP50
ENSG00000099290	WASHC2A
ENSG00000099968	BCL2L13
ENSG00000100354	TNRC6B
ENSG00000100503	NIN
ENSG00000101017	CD40
ENSG00000101247	NDUFAF5
ENSG00000101972	STAG2
ENSG00000102897	LYRM1
ENSG00000107036	RIC1
ENSG00000108100	CCNY
ENSG00000108599	AKAP10
ENSG00000109113	RAB34
ENSG00000111087	GLI1
ENSG00000111237	VPS29
ENSG00000111271	ACAD10
ENSG00000111907	TPD52L1
ENSG00000112531	QKI
ENSG00000114107	CEP70
ENSG00000114670	NEK11
ENSG00000115459	ELMOD3
ENSG00000115827	DCAF17
ENSG00000117448	AKR1A1
ENSG00000118495	PLAGL1
ENSG00000119844	AFTPH
ENSG00000122483	CCDC18
ENSG00000122966	CIT
ENSG00000124782	RREB1
ENSG00000125485	DDX31
ENSG00000127511	SIN3B
ENSG00000127952	STYXL1
ENSG00000129295	LRRC6
ENSG00000133454	MYO18B
ENSG00000135541	AHI1
ENSG00000137501	SYTL2
ENSG00000137601	NEK1
ENSG00000139178	C1RL
ENSG00000140157	NIPA2
ENSG00000141127	PRPSAP2
ENSG00000143469	SYT14
ENSG00000145362	ANK2
ENSG00000145725	PPIP5K2
ENSG00000148498	PARD3
ENSG00000148516	ZEB1
ENSG00000148985	PGAP2
ENSG00000149600	COMMD7
ENSG00000150471	ADGRL3
ENSG00000150995	ITPR1
ENSG00000151692	RNF144A
ENSG00000152061	RABGAP1L
ENSG00000152348	ATG10
ENSG00000153029	MR1
ENSG00000155096	AZIN1
ENSG00000156374	PCGF6
ENSG00000158636	EMSY
ENSG00000162086	ZNF75A
ENSG00000163531	NFASC
ENSG00000163625	WDFY3
ENSG00000163629	PTPN13
ENSG00000163697	APBB2
ENSG00000163913	IFT122
ENSG00000163932	PRKCD
ENSG00000165675	ENOX2
ENSG00000166435	XRRA1
ENSG00000169764	UGP2
ENSG00000170802	FOXN2
ENSG00000173068	BNC2
ENSG00000174669	SLC29A2
ENSG00000177054	ZDHHC13
ENSG00000177479	ARIH2
ENSG00000177879	AP3S1
ENSG00000177990	DPY19L2
ENSG00000179832	MROH1
ENSG00000183856	IQGAP3
ENSG00000184319	RPL23AP82
ENSG00000187239	FNBP1
ENSG00000188002	AC026412.1
ENSG00000188157	AGRN
ENSG00000196236	XPNPEP3
ENSG00000197321	SVIL
ENSG00000198363	ASPH
ENSG00000198690	FAN1
ENSG00000198780	FAM169A
ENSG00000203805	PLPP4
ENSG00000213020	ZNF611
ENSG00000213658	LAT
ENSG00000223482	NUTM2A-AS1
ENSG00000234127	TRIM26
ENSG00000242516	LINC00960
ENSG00000249859	PVT1
ENSG00000256269	HMBS
ENSG00000263753	LINC00667
ENSG00000278535	DHRS11
