## Supplemental Table 14 for "Nuclear RNA cap-chaperones eIF4E and NCBP2 influence distinct mRNA fates"

GeneID	exonID	geneSymbol	event	Dataset	adj_ILD
ENSG00000066427	ATXN3:92088729:92093251	ATXN3	MXE	EIF4E	0.138
ENSG00000085365	SCAMP1:78421800:78449932	SCAMP1	MXE	EIF4E	0.419
ENSG00000113068	PFDN1:140281448:140300415	PFDN1	MXE	EIF4E	0.188
ENSG00000113761	ZNF346:177050750:177062057	ZNF346	MXE	EIF4E	0.189
ENSG00000125966	MMP24:35263790:35267204	MMP24	MXE	EIF4E	-0.139
ENSG00000128656	CHN1:174875787:174877839	CHN1	MXE	EIF4E	-0.214
ENSG00000143401	ANP32E:150230570:150231776	ANP32E	MXE	EIF4E	0.091
ENSG00000152942	RAD17:69372033:69373829	RAD17	MXE	EIF4E	0.057
ENSG00000165304	MELK:36581643:36589535	MELK	MXE	EIF4E	0.173
ENSG00000170871	KIAA0232:6824184:6842066	KIAA0232	MXE	EIF4E	0.422
ENSG00000185480	PARPBP:102153868:102164437	PARPBP	MXE	EIF4E	-0.346
ENSG00000066427	ATXN3:92088729:92093251	ATXN3	MXE	NCBP2	0.137
ENSG00000085365	SCAMP1:78421800:78449932	SCAMP1	MXE	NCBP2	-0.142
ENSG00000113068	PFDN1:140281448:140300415	PFDN1	MXE	NCBP2	0.107
ENSG00000113761	ZNF346:177050750:177062057	ZNF346	MXE	NCBP2	0.122
ENSG00000125966	MMP24:35263790:35267204	MMP24	MXE	NCBP2	-0.182
ENSG00000128656	CHN1:174875787:174877839	CHN1	MXE	NCBP2	0.108
ENSG00000143401	ANP32E:150230570:150231776	ANP32E	MXE	NCBP2	0.106
ENSG00000152942	RAD17:69372033:69373829	RAD17	MXE	NCBP2	-0.144
ENSG00000165304	MELK:36581643:36589535	MELK	MXE	NCBP2	0.138
ENSG00000170871	KIAA0232:6824184:6842066	KIAA0232	MXE	NCBP2	0.181
ENSG00000185480	PARPBP:102153868:102164437	PARPBP	MXE	NCBP2	0.121
ENSG00000101247	NDUFAF5:13794837:13794941	NDUFAF5	SE	EIF4E	0.358
ENSG00000150471	ADGRL3:61383123:61383189	ADGRL3	SE	EIF4E	0.395
ENSG00000087206	UIMC1:176969052:176969291	UIMC1	SE	EIF4E	0.143
ENSG00000145725	PPIP5K2:103183233:103183407	PPIP5K2	SE	EIF4E	0.182
ENSG00000153029	MR1:181052234:181052510	MR1	SE	EIF4E	0.348
ENSG00000122483	CCDC18:93183977:93184146	CCDC18	SE	EIF4E	0.63
ENSG00000152348	ATG10:81976192:81976327	ATG10	SE	EIF4E	0.159
ENSG00000118495	PLAGL1:143966157:143966212	PLAGL1	SE	EIF4E	0.311
ENSG00000256269	HMBS:119088254:119088308	HMBS	SE	EIF4E	0.136
ENSG00000087206	UIMC1:176969052:176969291	UIMC1	SE	NCBP2	0.116
ENSG00000101247	NDUFAF5:13794837:13794941	NDUFAF5	SE	NCBP2	-0.133
ENSG00000118495	PLAGL1:143966157:143966212	PLAGL1	SE	NCBP2	0.146
ENSG00000122483	CCDC18:93183977:93184146	CCDC18	SE	NCBP2	-0.136
ENSG00000145725	PPIP5K2:103183233:103183407	PPIP5K2	SE	NCBP2	0.381
ENSG00000150471	ADGRL3:61383123:61383189	ADGRL3	SE	NCBP2	0.317
ENSG00000152348	ATG10:81976192:81976327	ATG10	SE	NCBP2	-0.379
ENSG00000153029	MR1:181052234:181052510	MR1	SE	NCBP2	-0.461
ENSG00000256269	HMBS:119088254:119088308	HMBS	SE	NCBP2	-0.209
