## Supplemental Table 30 for "Nuclear RNA cap-chaperones eIF4E and NCBP2 influence distinct mRNA fates"

### Sheet: Sheet1
Target	Catalog Number	Species	Usage	Company
4EBP1	9644	rabbit	Western Blot	Cell Signaling
ARS2	sc-376716	mouse	Western Blot	Santa Cruz
CRM1	sc-7825	goat	Western Blot	Santa Cruz
eIF4E	sc-271480	mouse	Immunofluorescence	Santa Cruz
eIF4E	BD 610270	mouse	Western Blot	BD Biosciences
eIF4E	RN001P	rabbit	IPs	MBL Life Science
ELAVL1	3A2	mouse	Western Blot	kind gift from Jack Keene
FLAG	F3165	mouse	IPs	Sigma
H3K27Ac	ab177178	rabbit	Western Blot	Abcam
HSP90	sc-13119	mouse	Western Blot	Santa Cruz
Lamin A	L1293	rabbit	Western Blot	Sigma
Mcl-1	sc-819	rabbit	Western Blot	Santa Cruz
MEK1	sc-6250	mouse	Western Blot	Santa Cruz
Myc	ab32072	rabbit	Western Blot	Abcam
NCBP1/CBP80	A301-793A	rabbit	Western Blot, Immunofluorescence	Bethyl
NCBP2/CBP20	11-9501AP	rabbit	Western Blot, Immunofluorescence	ProteinTech
NCBP2/CBP20	PA5-75234	rabbit	Western Blot	Invitrogen
NELF-E	ab170104	rabbit	Western Blot	Abcam
Nopp 140	sc-374033	mouse	Western Blot	Santa Cruz
POLR2A-S2P	ab5095	rabbit	Western Blot, Immunofluorescence	Abcam
POLR2A-S5P	ab5131	rabbit	Western Blot	Abcam
PRPF31	A303-919A	rabbit	Western Blot	Bethyl
SF3B1	14434	rabbit	Western Blot, Immunofluorescence	Cell Signaling
SnRNP200	A303-454A	rabbit	Western Blot	Bethyl
SON	GTX129778	rabbit	Western Blot, Immunofluorescence	GeneTex
Tubulin	T5168	mouse	Western Blot	Sigma
U2AF2	A303-079A	mouse	Western Blot	Bethyl
