## Supplemental Table 31 for "Nuclear RNA cap-chaperones eIF4E and NCBP2 influence distinct mRNA fates"

### Sheet: Sheet1
Name	Sequence
U1snRNAFw	GGAGATACCATGATCACGAAGG
U1snRNARv	CCACAAATTATGCAGTCGAGTTT
U2snRNAFw	CGTCCTCTATCCGAGGACAATA
U2snRNARv	GTACTGCAATACCAGGTCGATG
U4snRNAFw	TCGTAGCCAATGAGGTTTATCC
U4snRNARv	GCCAATGCCGACTATATTTCAAG
U5snRNAFw	CTGGTTTCTCTTCAGATCGCATAA
U5snRNARv	AGACTCAGAGTTGTTCCTCTCC
U6snRNAFw	CGCTTCGGCAGCACATATAC
U6snRNARv	AAAATATGGAACGCTTCACGA
ActinBF	GCATGGAGTCCTGTGGCATCCACG
ActinBR	GGTGTAACGCAACTAAGTCATAG
MAPK8IP3CommFw	GACATGTGTCCAGAGACCCG
MAPK8IP3CommRv	GGTACAGGGAGTCGGTGTTG
MAPK8IP3SplicFw	CGTGAACAAAGCTTTCGGCA
MAPK8IP3SplicRv	AATCATCGCGCACTAGGAGG
IL4RCommFw	ACAGTTCACACCAATGTCTCC
IL4RCommRv	TGTTGACTGCATAGGTGAGATG
IL4RsplicFw	AGC AGG GGC GCG CAG GTG CCT T
IL4RsplicRv	AGG TCA CGT TAT AGA TTC TGA AA
IL1bCommFw	ATGGACAAGCTGAGGAAGATG
IL1bCommRv	CCCATGTGTCGAAGAAGATAGG
IL1bSplicFw	CAGCCAATCTTCATTGCTCAAG
IL1bSplicRv	AGGAGCACTTCATCTGTTTAGG
VEGFEx5a7Fw	GACCAAAGAAAGATAGAGCAAGAC
VEGFEx7Rv	GCAGGAACATTTACACGTCTG
VEGFACommFw	GGGCAGAATCATCACGAAGT
VEGFACommRv	GGCTTGAAGATGTACTCGATCTC
QKIsplicFw	TTGGACCTAGAGGACTTACA
QKIsplic5Rv	GTCTTCTCCTTCTGCCTTT
QKIcommFw	GCTGCTCCAAGGATCATTACT
QKIcommRv	GACAGCGGTCTGTATTTGTCT
UBAP2LsplicFw	CCCTTTATGCACATTCTGACC
UBAP2LsplicRv	ATGTCCTGGCCATCCTG
UBAP2LcommFw	CCATTCTTCCTCCAGCACTT
UBAP2LcommRv	CAGGCTACTGCCACTATTGAG
ADGRL3splicFw	CCGGCGTTTACGAAAGAAATG
ADGRL3splicRv	TCCCAAATCTGAAACCTTAATTTGC
ADGRL3CommFw	CACAGAAGTTGAAATCTGGTGAAA
ADGRL3CommRv	ATGGCCCGGACAGAGTA
LRRC23ex3Fw	GAGTTCCCTGAGGAATGGC
LRRC23ex3Rv1	AGCCCATTGCCTGTCTTAC
LRRC23commFw	GACCTGACAGACATCTACTTGC
LRRC23commRv	TGAGGTAGTTGAGTGGAGACA
PLAGL1splicFw	TCATCTGTACCTCACTTAGAAAGTT
PLAGL1splicRv	CTTGTCTAATCAGAACCACTGAAAG
PLAGL1CommFw	GATTGCTGTCACGTCTAATGT
PLAGL1CommRv	CTTTCTAAGTGAGGTACAGATG
IL1BIntr1Fw:	AAC TAG GTG CTA AGG GAG TCT
IL1BIntr1Rv:	GAG AGG GAG AGA CAG AGA AAG A
POL2AFw:	TGACTGCCAACACAGCCATCTACT
POL2ARv:	GGGCCACATCAAAGTCAGGCATTT
28SFw:	GTGCAGATCTTGGTGGTAGTAG
28SRv:	TCCAAGCCAAAGGTCTGTTC
